# Narrow transmission bottlenecks and limited within-host viral diversity during a SARS-CoV-2 outbreak on a fishing boat

**DOI:** 10.1101/2022.02.09.479546

**Authors:** William W. Hannon, Pavitra Roychoudhury, Hong Xie, Lasata Shrestha, Amin Addetia, Keith R. Jerome, Alexander L. Greninger, Jesse D. Bloom

## Abstract

The long-term evolution of viruses is ultimately due to viral mutants that arise within infected individuals and transmit to other individuals. Here we use deep sequencing to investigate the transmission of viral genetic variation among individuals during a SARS-CoV-2 outbreak that infected the vast majority of crew members on a fishing boat. We deep-sequenced nasal swabs to characterize the within-host viral population of infected crew members, using experimental duplicates and strict computational filters to ensure accurate variant calling. We find that within-host viral diversity is low in infected crew members. The mutations that did fix in some crew members during the outbreak are not observed at detectable frequencies in any of the sampled crew members in which they are not fixed, suggesting viral evolution involves occasional fixation of low-frequency mutations during transmission rather than persistent maintenance of within-host viral diversity. Overall, our results show that strong transmission bottlenecks dominate viral evolution even during a superspreading event with a very high attack rate.
