## Supplementary Table 1 for "Narrow transmission bottlenecks and limited within-host viral diversity during a SARS-CoV-2 outbreak on a fishing boat"

gisaid_strain	gisaid_accession	specimen_id	avg_ct	from_boat	sequenced_in_duplicate
USA/WA-UW-10027/2020	EPI_ISL_461450	10027	19.9	TRUE	TRUE
USA/WA-UW-10028/2020	EPI_ISL_461451	10028	19.885	TRUE	TRUE
USA/WA-UW-10029/2020	EPI_ISL_461452	10029	16.115	TRUE	TRUE
USA/WA-UW-10030/2020	EPI_ISL_511852	10030	21.455	TRUE	FALSE
USA/WA-UW-10031/2020	EPI_ISL_461453	10031	20.955	TRUE	FALSE
USA/WA-UW-10034/2020	EPI_ISL_511853	10034	22.48	TRUE	FALSE
USA/WA-UW-10036/2020	EPI_ISL_461454	10036	22.18	TRUE	FALSE
USA/WA-UW-10038/2020	EPI_ISL_511854	10038	22.955	TRUE	FALSE
USA/WA-UW-10039/2020	EPI_ISL_461455	10039	17.76	TRUE	TRUE
USA/WA-UW-10040/2020	EPI_ISL_461456	10040	17.85	TRUE	TRUE
USA/WA-UW-10042/2020	EPI_ISL_461457	10042	19.615	TRUE	TRUE
USA/WA-UW-10088/2020	EPI_ISL_461458	10088	18.3	TRUE	TRUE
USA/WA-UW-10089/2020	EPI_ISL_461459	10089	16.26	TRUE	TRUE
USA/WA-UW-10090/2020	EPI_ISL_461460	10090	20.965	TRUE	FALSE
USA/WA-UW-10091/2020	EPI_ISL_461461	10091	18.89	TRUE	TRUE
USA/WA-UW-10093/2020	EPI_ISL_461462	10093	21.4	TRUE	FALSE
USA/WA-UW-10094/2020	EPI_ISL_461463	10094	17.38	TRUE	TRUE
USA/WA-UW-10101/2020	EPI_ISL_511855	10101	22.79	TRUE	FALSE
USA/WA-UW-10102/2020	EPI_ISL_461464	10102	17.595	TRUE	TRUE
USA/WA-UW-10105/2020	EPI_ISL_511856	10105	20.395	TRUE	FALSE
USA/WA-UW-10106/2020	EPI_ISL_461465	10106	19.865	TRUE	TRUE
USA/WA-UW-10107/2020	EPI_ISL_461466	10107	19.845	TRUE	TRUE
USA/WA-UW-10108/2020	EPI_ISL_461467	10108	21.065	TRUE	FALSE
USA/WA-UW-10113/2020	EPI_ISL_511857	10113	23.675	TRUE	FALSE
USA/WA-UW-10114/2020	EPI_ISL_461468	10114	18.93	TRUE	TRUE
USA/WA-UW-10115/2020	EPI_ISL_511858	10115	22.905	TRUE	FALSE
USA/WA-UW-10116/2020	EPI_ISL_512086	10116	22.445	TRUE	FALSE
USA/WA-UW-10117/2020	EPI_ISL_461469	10117	17.74	TRUE	TRUE
USA/WA-UW-10118/2020	EPI_ISL_461470	10118	15.99	TRUE	TRUE
USA/WA-UW-10124/2020	EPI_ISL_511859	10124	23.485	TRUE	FALSE
USA/WA-UW-10126/2020	EPI_ISL_511860	10126	22.93	TRUE	FALSE
USA/WA-UW-10127/2020	EPI_ISL_461471	10127	17.37	TRUE	TRUE
USA/WA-UW-10128/2020	EPI_ISL_461472	10128	17.11	TRUE	TRUE
USA/WA-UW-10129/2020	EPI_ISL_461473	10129	15.165	TRUE	TRUE
USA/WA-UW-10130/2020	EPI_ISL_461474	10130	16.705	TRUE	TRUE
USA/WA-UW-10131/2020	EPI_ISL_461475	10131	19.47	TRUE	TRUE
USA/WA-UW-10133/2020	EPI_ISL_511861	10133	22.955	TRUE	FALSE
USA/WA-UW-10136/2020	EPI_ISL_461476	10136	19.025	FALSE	TRUE
USA/WA-UW-10138/2020	EPI_ISL_461477	10138	18.32	TRUE	TRUE
