## Supplementary Table 2 for "Narrow transmission bottlenecks and limited within-host viral diversity during a SARS-CoV-2 outbreak on a fishing boat"

strain	gisaid_epi_isl	originating_lab	submitting_lab	authors
Australia/VIC11839/2020	EPI_ISL_2839594	Victorian Infectious Diseases Reference Laboratory (VIDRL)	VIDRL and MDU-PHL	Caly L. et al
Australia/VIC11915/2020	EPI_ISL_2839598	Victorian Infectious Diseases Reference Laboratory (VIDRL)	VIDRL and MDU-PHL	Caly L. et al
Australia/VIC11947/2020	EPI_ISL_2839599	Victorian Infectious Diseases Reference Laboratory (VIDRL)	VIDRL and MDU-PHL	Caly L. et al
Australia/VIC12282/2020	EPI_ISL_2839600	Victorian Infectious Diseases Reference Laboratory (VIDRL)	VIDRL and MDU-PHL	Caly L. et al
Australia/VIC12308/2020	EPI_ISL_2839602	Victorian Infectious Diseases Reference Laboratory (VIDRL)	VIDRL and MDU-PHL	Caly L. et al
Australia/VIC12688/2020	EPI_ISL_640922	Microbiological Diagnostic Unit - Public Health Laboratory (MDU-PHL)	MDU-PHL	Seemann T. et al
Australia/VIC1382/2020	EPI_ISL_456419	Victorian Infectious Diseases Reference Laboratory (VIDRL)	Microbiological Diagnostic Unit Public Health Laboratory and Victorian Infectious Diseases Reference Laboratory, Doherty Institute	Caly L. et al
Australia/VIC1604/2020	EPI_ISL_456516	Victorian Infectious Diseases Reference Laboratory (VIDRL)	Microbiological Diagnostic Unit Public Health Laboratory and Victorian Infectious Diseases Reference Laboratory, Doherty Institute	Caly L. et al
Australia/VIC18839/2020	EPI_ISL_2839579	Microbiological Diagnostic Unit - Public Health Laboratory (MDU-PHL)	MDU-PHL	Seemann T. et al
Australia/VIC18840/2020	EPI_ISL_2839580	Microbiological Diagnostic Unit - Public Health Laboratory (MDU-PHL)	MDU-PHL	Seemann T. et al
Australia/VIC18842/2020	EPI_ISL_2839582	Microbiological Diagnostic Unit - Public Health Laboratory (MDU-PHL)	MDU-PHL	Seemann T. et al
Australia/VIC18849/2020	EPI_ISL_2839587	Microbiological Diagnostic Unit - Public Health Laboratory (MDU-PHL)	MDU-PHL	Seemann T. et al
Australia/VIC461/2020	EPI_ISL_426754	Victorian Infectious Diseases Reference Laboratory (VIDRL)	Microbiological Diagnostic Unit Public Health Laboratory and Victorian Infectious Diseases Reference Laboratory, Doherty Institute	Caly L. et al
Austria/CeMM0004/2020	EPI_ISL_419657	Center for Virology, Medical University of Vienna	Bergthaler laboratory, CeMM Research Center for Molecular Medicine of the Austrian Academy of Sciences	Alexandra Popa et al
Austria/CeMM0872/2020	EPI_ISL_583736	Dr. Gernot Walder GmbH	Bergthaler laboratory, CeMM Research Center for Molecular Medicine of the Austrian Academy of Sciences	Alexandra Popa et al
Austria/CeMM1758/2020	EPI_ISL_854137	Austrian Agency for Health and Food Safety (AGES)	Bergthaler laboratory, CeMM Research Center for Molecular Medicine of the Austrian Academy of Sciences	Lukas Endler et al
Canada/BC_8897642/2020	EPI_ISL_418855	BCCDC Public Health Laboratory	BCCDC Public Health Laboratory	Harrigan et al
Canada/ON-PHL-20-80154-v2/2020	EPI_ISL_2364206	Public Health Ontario Laboratory	Public Health Ontario Laboratory	Vanessa G Allen et al
Canada/ON-SC4354/2020	EPI_ISL_1740009	Ontario's COVID-19 Genomics Rapid Response Coalition	McMaster University	Allison McGeer et al
Canada/QC-1nIFO-S9202151IA/2021	EPI_ISL_2976054	Laboratoire de santé publique du Québec	Laboratoire de santé publique du Québec	Sandrine Moreira et al
Canada/QC-1nIROK-S909112899/2021	EPI_ISL_2975552	Laboratoire de santé publique du Québec	Laboratoire de santé publique du Québec	Sandrine Moreira et al
Croatia/1942/2021	EPI_ISL_2406560	Clinical Hospital Center Rijeka	Croatian Institute of Public Health	Irena Tabain et al
Croatia/5728/2021	EPI_ISL_2673855	Zavod za javno zdravstvo Varaždinske županije	Hrvatski zavod za javno zdravstvo	Irena Tabain et al
Denmark/DCGC-34624/2020	EPI_ISL_871635	Department of Virus and Microbiological Special Diagnostics, Statens Serum Institut, Copenhagen, Denmark	Aalborg University	Danish Covid-19 Genome Consortium et al
Denmark/DCGC-37354/2021	EPI_ISL_928495	Department of Virus and Microbiological Special Diagnostics, Statens Serum Institut, Copenhagen, Denmark	Aalborg University	Danish Covid-19 Genome Consortium et al
Denmark/DCGC-5503/2020	EPI_ISL_620828	Department of Virus and Microbiological Special Diagnostics, Statens Serum Institut, Denmark	Albertsen lab, Department of Chemistry and Bioscience, Aalborg University, Denmark	Danish Covid-19 Genome Consortia et al
Denmark/DCGC-78918/2021	EPI_ISL_1887559	Molekylær Medicinsk Afdeling, Aarhus University Hospital, Aarhus, Denmark	Aalborg University	Danish Covid-19 Genome Consortium et al
Denmark/DCGC-9387/2020	EPI_ISL_668945	Department of Virus and Microbiological Special Diagnostics, Statens Serum Institut, Copenhagen, Denmark	Albertsen Lab, Department of Chemistry and Bioscience, Aalborg University, Denmark	Danish Covid-19 Genome Consortium et al
Ecuador/UEES-HLV-45/2021	EPI_ISL_2604888	Omics Sciences Laboratory	Omics Sciences Laboratory	Derly Andrade Molina et al
Egypt/CUNCI-HGC10I009/2020	EPI_ISL_907098	Cancer Biology Department, National Cancer Institute	Cancer Biology Department, National Cancer Institute	Zekri et al
Egypt/CUNCI-HGC11I047/2021	EPI_ISL_862809	Cancer Biology Department, National Cancer Institute	Cancer Biology Department, National Cancer Institute	Zekri et al
Egypt/CUNCI-HGC9I036/2020	EPI_ISL_857336	Cancer Biology Department, National Cancer Institute	Cancer Biology Department, National Cancer Institute	Zekri et al
Egypt/NRC-6015/2020	EPI_ISL_2232266	Center of Scientific Excellence for Influenza Viruses (CSEIV), National Research Centre	Center of Scientific Excellence for Influenza Viruses (CSEIV), National Research Centre	Rabeh El-Shesheny et al
England/201340860/2020	EPI_ISL_423192	Respiratory Virus Unit, Microbiology Services Colindale, Public Health England	Respiratory Virus Unit, Microbiology Services Colindale, Public Health England	Monica Galiano et al
England/20138007104/2020	EPI_ISL_423269	Respiratory Virus Unit, Microbiology Services Colindale, Public Health England	Respiratory Virus Unit, Microbiology Services Colindale, Public Health England	Monica Galiano et al
England/ALDP-C4870B/2020	EPI_ISL_736591	Lighthouse Lab in Alderley Park	Wellcome Sanger Institute for the COVID-19 Genomics UK (COG-UK) Consortium	Jacquelyn Wynn et al
England/BRIS-12391A/2020	EPI_ISL_442644	PHE South West Regional Laboratory, National Infection Service	Wellcome Sanger Institute for the COVID-19 Genomics UK (COG-UK) consortium	Stephanie Hutchings et al
England/CAMB-1AA562/2020	EPI_ISL_443457	Department of Pathology, University of Cambridge	Wellcome Sanger Institute for the COVID-19 Genomics UK (COG-UK) consortium	Luke W Meredith et al
England/CAMB-78188/2020	EPI_ISL_441144	Department of Pathology, University of Cambridge	Wellcome Sanger Institute for the COVID-19 Genomics UK (COG-UK) consortium	Luke W Meredith et al
England/CAMB-7AD28/2020	EPI_ISL_433868	Department of Pathology, University of Cambridge	COVID-19 Genomics UK (COG-UK) Consortium	Luke W Meredith et al
England/CAMB-7BA4E/2020	EPI_ISL_441651	Department of Pathology, University of Cambridge	Wellcome Sanger Institute for the COVID-19 Genomics UK (COG-UK) consortium	Luke W Meredith et al
England/CAMC-9DF70C/2020	EPI_ISL_638418	Department of Pathology, University of Cambridge	COVID-19 Genomics UK (COG-UK) Consortium	Aminu S. Jahun et al
England/CAMC-BC2D62/2020	EPI_ISL_800972	Lighthouse Lab in Cambridge	Wellcome Sanger Institute for the COVID-19 Genomics UK (COG-UK) Consortium	Rob Howes et al
England/GSTT-5196/2020	EPI_ISL_560660	Centre for Clinical Infection and Diagnostics Research and Genomics Innovation Unit, Guy's and St. Thomas' NHS Trust	Centre for Clinical Infection and Diagnostics Research and Genomics Innovation Unit, Guy's and St. Thomas' NHS Trust	Chloe Fisher et al
England/LIVE-A877E/2020	EPI_ISL_517208	Liverpool Clinical Laboratories	COVID-19 Genomics UK (COG-UK) Consortium	Sam Haldenby et al
England/LIVE-A91BB/2020	EPI_ISL_517273	Liverpool Clinical Laboratories	COVID-19 Genomics UK (COG-UK) Consortium	Sam Haldenby et al
England/MILK-86AA2C/2020	EPI_ISL_557460	Lighthouse Lab in Milton Keynes	Wellcome Sanger Institute for the COVID-19 Genomics UK (COG-UK) consortium	The Lighthouse Lab in Milton Keynes et al
England/MILK-AC85DE/2020	EPI_ISL_629115	Lighthouse Lab in Milton Keynes	Wellcome Sanger Institute for the COVID-19 Genomics UK (COG-UK) consortium	The Lighthouse Lab in Milton Keynes et al
England/MILK-B06E50/2020	EPI_ISL_652279	Quadram Institute Bioscience	COVID-19 Genomics UK (COG-UK) Consortium	Dave J. Baker et al
England/NORT-2896CF/2020	EPI_ISL_458649	NU-OMICS DNA Sequencing research facility, Northumbria University	Wellcome Sanger Institute for the COVID-19 Genomics UK (COG-UK) consortium	Chris Duncan et al
England/NORW-E862A/2020	EPI_ISL_449167	Quadram Institute Bioscience	COVID-19 Genomics UK (COG-UK) Consortium	Dave J. Baker et al
England/NORW-EBAFE/2020	EPI_ISL_457477	Quadram Institute Bioscience	COVID-19 Genomics UK (COG-UK) Consortium	Dave J. Baker et al
England/NOTT-111092/2020	EPI_ISL_453624	Queens Medical Centre, Clinical Microbiology Department / DeepSeq Nottingham	COVID-19 Genomics UK (COG-UK) Consortium	Gemma Clark et al
England/QEUH-14D9485/2021	EPI_ISL_1584204	Lighthouse Lab in Glasgow	Wellcome Sanger Institute for the COVID-19 Genomics UK (COG-UK) Consortium	Harper VanSteenhouse et al
England/QEUH-A4CB49/2020	EPI_ISL_596023	Quadram Institute Bioscience	COVID-19 Genomics UK (COG-UK) Consortium	Dave J. Baker et al
England/QEUH-A4D085/2020	EPI_ISL_596085	Quadram Institute Bioscience	COVID-19 Genomics UK (COG-UK) Consortium	Dave J. Baker et al
England/QEUH-A5E41C/2020	EPI_ISL_597351	Lighthouse Lab in Glasgow	Wellcome Sanger Institute for the COVID-19 Genomics UK (COG-UK) consortium	Harper VanSteenhouse et al
England/SHEF-C3FC0/2020	EPI_ISL_499332	Virology Department, Sheffield Teaching Hospitals NHS Foundation Trust/Department of Infection, Immunity and Cardiovascular Disease, The Medical School, University of Sheffield	COVID-19 Genomics UK (COG-UK) Consortium	Thushan de Silva et al
England/SHEF-CB7A2/2020	EPI_ISL_493703	Virology Department, Sheffield Teaching Hospitals NHS Foundation Trust/Department of Infection, Immunity and Cardiovascular Disease, The Medical School, University of Sheffield	COVID-19 Genomics UK (COG-UK) Consortium	Thushan de Silva et al
England/SHEF-D1660/2020	EPI_ISL_448909	Virology Department, Sheffield Teaching Hospitals NHS Foundation Trust/Department of Infection, Immunity and Cardiovascular Disease, The Medical School, University of Sheffield	COVID-19 Genomics UK (COG-UK) Consortium	Thushan de Silva et al
France/GES-IPP01205/2021	EPI_ISL_912599	HOPITAL SIMONE VEIL	National Reference Center for Viruses of Respiratory Infections, Institut Pasteur, Paris	Marion Barbet et al
France/PAC-HCL021008208801/2021	EPI_ISL_1371889	CHU NICE - HOPITAL ARCHET 2	CNR Virus des Infections Respiratoires - France SUD	Antonin Bal et al
France/PAC-IHU-10921_Illu1/2020	EPI_ISL_2595794	MEPHI, Aix Marseille University	MEPHI, Aix Marseille University	Anthony LEVASSEUR et al
France/PAC-IHU-14077_Nova1/2020	EPI_ISL_2756944	MEPHI, Aix Marseille University	MEPHI, Aix Marseille University	Anthony LEVASSEUR et al
France/PAC-IHU-15231-Nova1E/2021	EPI_ISL_3055047	MEPHI, Aix Marseille University	MEPHI, Aix Marseille University	Anthony LEVASSEUR et al
Germany/BW-RKI-I-039858/2021	EPI_ISL_1286219	Eurofins LifeCodexx GmbH	Robert Koch Institute	?
Germany/BW-RKI-I-047452/2021	EPI_ISL_1354877	Universitätsklinikum Heidelberg	Robert Koch Institute	?
Germany/BW-RKI-I-158197/2021	EPI_ISL_2313390	Bioscientia MVZ Labor Karlsruhe GmbH	Robert Koch Institute	?
Germany/BY-RKI-I-012904/2021	EPI_ISL_1143038	LabKom - Labor Augsburg MVZ GmbH	Robert Koch Institute	?
Germany/NW-RKI-I-027576/2021	EPI_ISL_1157891	MVZ Labor Krone GbR	Robert Koch Institute	?
Germany/NW-RKI-I-040795/2021	EPI_ISL_1287156	Labor Dr. Wisplinghoff - Köln	Robert Koch Institute	?
Germany/NW-RKI-I-042896/2021	EPI_ISL_1350084	Medizinische Laboratorien Düsseldorf	Robert Koch Institute	?
Germany/NW-RKI-I-105859/2021	EPI_ISL_1850332	Labor Dr. Wisplinghoff - KÃ¶ln	Robert Koch Institute	?
Germany/NW-RKI-I-185191/2020	EPI_ISL_2845607	Universitätsklinikum Köln; Institut für Virologie	Robert Koch Institute	?
Germany/TH-RKI-I-015561/2021	EPI_ISL_1145723	SYNLAB Jena Oncoscreen	Robert Koch Institute	?
Germany/un-RKI-I-072220/2021	EPI_ISL_1639053	Bioscientia MVZ Labor Karlsruhe GmbH	Robert Koch Institute	?
Germany/un-RKI-I-139177/2021	EPI_ISL_2123748	Eurofins LifeCodexx GmbH	Robert Koch Institute	?
Guangzhou/GZMU0058/2020	EPI_ISL_429101	The First Affiliated Hospital of Guangzhou Medical University	BGI-shenzhen & The First Affiliated Hospital of Guangzhou Medical University	?
India/TG-CDFD-C1132/2020	EPI_ISL_528548	National Genomics Core-Center for DNA Fingerprinting and Diagnostics	National Genomics Core- Center for DNA Fingerprinting and Diagnostics (NGC-CDFD)- DBT's PAN-INDIA-1000 Genome consortium	G Shashikanth et al
India/WB-1930600113025/2021	EPI_ISL_1419844	INSACOG-WB	National Institute of Biomedical Genomics – INSACOG	Arindam Maitra et al
Israel/CVL-3446/2021	EPI_ISL_1073601	Israel Central Virology laboratory	Israel National Consortium for SARS-CoV-2 sequencing	Neta Zuckerman et al
Italy/CAM-TIGEM-3891/2021	EPI_ISL_1173734	IZSM	TIGEM	Antonio Grimaldi Patrizia Annunziata Francesco Panariello Biancamaria Pierri Valentina Bouche Chiara Colantuono Maria Concetta Cuomo Denise Di Concilio Lucio Di Filippo Anna Manfredi Marcello Salvi Antonio Limone Pellegrino Cerino Andrea Ballabio Davide Cacchiarelli et al
Italy/CAM-TIGEM-4288/2021	EPI_ISL_1185741	IZSM	TIGEM	Antonio Grimaldi Patrizia Annunziata Francesco Panariello Biancamaria Pierri Valentina Bouche Chiara Colantuono Maria Concetta Cuomo Denise Di Concilio Lucio Di Filippo Anna Manfredi Marcello Salvi Antonio Limone Pellegrino Cerino Andrea Ballabio Davide Cacchiarelli et al
Italy/CAM-TIGEM-IZSM-COLLI-9445/2020	EPI_ISL_1692769	Università Federico II - Dipartimento di scienze mediche traslazionali - Napoli	Telethon Institute of Genetics and Medicine (TIGEM)	Antonio Grimaldi Patrizia Annunziata Francesco Panariello Teresa Giuliano Michele Cennamo Valentina Bouche Chiara Colantuono Lucio Di Filippo Mariano Fiorenza Anna Manfredi Marcello Salvi Giuseppe Portella Andrea Ballabio Davide Cacchiarelli et al
Italy/FVG-TS-36951422/2021	EPI_ISL_2723579	SC (UCO) Igiene e Sanità Pubblica, ASUGI, Trieste	ARGO Laboratorio Genomica ed Epigenomica	Licastro D et al
Italy/VEN-SR-26-B/2020	EPI_ISL_1064069	Microbiology and Virology Unit, Azienda Ospedale Padova, Padova, Italy	Department of Molecular Medicine, Computational Medicine Group, Univeresity of Padova, Padova, Italy	Elisa Franchin et al
Japan/PG-56055/2021	EPI_ISL_2770710	Pathogen Genomics Center, National Institute of Infectious Diseases	Pathogen Genomics Center, National Institute of Infectious Diseases	Tsuyoshi Sekizuka et al
Lithuania/LTU000_NMRVI58113/2021	EPI_ISL_1628419	NMVRVI	National Public Health Surveillance Laboratory	Lukas Zemaitis et al
Mexico/TAM_LANGEBIO_IMSS_0194/2021	EPI_ISL_1351969	Laboratorio Central de EpidemiologÃ­a (LCE)	Unidad de Genomica Avanzada	Consorcio Mexicano de Vigilancia Genomica (CoViGen-Mex). Authors (in alphabetical order): Julio Elias Alvarado-Yaah et al
Netherlands/NH-AUMC-000603/2021	EPI_ISL_1678766	Department of Medical Microbiology & Infection prevention, Amsterdam University Medical Centers location AMC	Department of Medical Microbiology & Infection prevention, Amsterdam University Medical Centers location AMC	Matthijs Welkers et al
Netherlands/un-RUMC-000241/2021	EPI_ISL_1109458	Radboudumc	Radboudumc	Jordy Coolen et al
Portugal/PT1374/2020	EPI_ISL_511333	Instituto Nacional de Saude (INSA)	Instituto Nacional de Saude (INSA)	Borges et al
Qatar/QA-QU_02-2-40/2020	EPI_ISL_1712698	Ministry of Public Health / Hamad Medical Corporation	Biomedical Research Center (BRC), Qatar University / Qatar Genome Project (QGP)	BRC: Fatiha M. Benslimane et al
Reunion/PIMIT_01011/2021	EPI_ISL_2090751	CHU NORD	UMR PIMIT	Dr David A Wilkinson et al
Russia/OMS-ORINFI-7121S/2020	EPI_ISL_569742	Omsk Research Institute of Natural Focal Infections	WHO National Influenza Centre Russian Federation	Artem Fadeev et al
Scotland/CVR1113/2020	EPI_ISL_438766	West of Scotland Specialist Virology Centre, NHSGGC / MRC-University of Glasgow Centre for Virus Research	COVID-19 Genomics UK (COG-UK) Consortium	Ana da Silva Filipe et al
Scotland/CVR1501/2020	EPI_ISL_448117	West of Scotland Specialist Virology Centre, NHSGGC / MRC-University of Glasgow Centre for Virus Research	COVID-19 Genomics UK (COG-UK) Consortium	Ana da Silva Filipe et al
Scotland/CVR5683/2020	EPI_ISL_651906	West of Scotland Specialist Virology Centre, NHSGGC / MRC-University of Glasgow Centre for Virus Research	COVID-19 Genomics UK (COG-UK) Consortium	Ana da Silva Filipe et al
Scotland/CVR6266/2020	EPI_ISL_838123	West of Scotland Specialist Virology Centre, NHSGGC / MRC-University of Glasgow Centre for Virus Research	COVID-19 Genomics UK (COG-UK) Consortium	Ana da Silva Filipe et al
Scotland/EDB056/2020	EPI_ISL_425860	Virology Department, Royal Infirmary of Edinburgh, NHS Lothian / School of Biological Sciences, University of Edinburgh / Institute of Genetics and Molecular Medicine, University of Edinburgh	COVID-19 Genomics UK (COG-UK) Consortium	McHugh M et al
Scotland/EDB1412/2020	EPI_ISL_433441	Virology Department, Royal Infirmary of Edinburgh, NHS Lothian / School of Biological Sciences, University of Edinburgh / Institute of Genetics and Molecular Medicine, University of Edinburgh	COVID-19 Genomics UK (COG-UK) Consortium	McHugh M et al
Scotland/GCVR-171704/2020	EPI_ISL_489628	NHSGGC West of Scotland Specialist Virology Centre / MRC-University of Glasgow Centre for Virus Research	Wellcome Sanger Institute for the COVID-19 Genomics UK (COG-UK) consortium	Ana da Silva Filipe et al
Shanghai/SH0128/2020	EPI_ISL_416409	Shanghai Public Health Clinical Center, Shanghai Medical College, Fudan University	National Research Center for Translational Medicine (Shanghai), Ruijin Hospital affiliated to Shanghai Jiao Tong University School of Medicine & Shanghai Public Health Clinical Center	Shengyue Wang et al
Singapore/133/2020	EPI_ISL_443225	National Public Health Laboratory, National Centre for Infectious Diseases	National Public Health Laboratory, National Centre for Infectious Diseases	Mak Tze Minn et al
Singapore/894/2020	EPI_ISL_536435	National Public Health Laboratory, National Centre for Infectious Diseases	National Public Health Laboratory, National Centre for Infectious Diseases	Mak TM et al
Slovenia/38019/2021	EPI_ISL_2465442	Institute of Microbiology and Immunology, Faculty of Medicine, University of Ljubljana	Institute of Microbiology and Immunology, Faculty of Medicine, University of Ljubljana	Alen Suljič et al
Spain/AN-IBV-001320/2020	EPI_ISL_452553	Servicio de Microbiología y Parasitología clínica. UCEIMP. Hospital Universitario Virgen del Rocío/IBIS/CSIC/US.	SeqCOVID-SPAIN consortium/IBV(CSIC)	Guillermo Martí­n Gutiérrez et al
Spain/AN-IBV-002046/2020	EPI_ISL_452381	Servicio de Microbiología. HRU de Málaga. Servicio Andaluz de Salud	SeqCOVID-SPAIN consortium/IBV(CSIC)	Inmaculada de Toro Peinado et al
Spain/AN-IBV-002902/2020	EPI_ISL_474834	Hospital Universitario Virgen de las Nieves de Granada-SAS	SeqCOVID-SPAIN consortium/IBV(CSIC)	Mercedes Pérez Ruiz et al
Spain/AR-IBV-2397/2020	EPI_ISL_468834	Servicio de Microbiología, Hospital Miguel Servet, Zaragoza	SeqCOVID-SPAIN consortium/IBV(CSIC)	Antonio Rezusta López et al
Spain/AR-IBV-2421/2020	EPI_ISL_468820	Servicio de Microbiología, Hospital Miguel Servet, Zaragoza	SeqCOVID-SPAIN consortium/IBV(CSIC)	Antonio Rezusta López et al
Spain/CT-IBV-005502/2020	EPI_ISL_510520	Servicio de Microbiología, Laboratori Clínic Metropolitana Nord. Hospital Universitari Germans Trias i Pujol. Institut d’Investigació en Ciències de la Salut Germans Trias i Pujol (IGTP)	SeqCOVID-SPAIN consortium/IBV(CSIC)	Elisa Martró et al
Spain/NC-IBV-97011873/2020	EPI_ISL_892340	Servicio de Microbiología Clínica (Complejo Hospitalario de Navarra, Pamplona), Instituto de Investigación Sanitaria de Navarra (IdiSNA)	SeqCOVID-SPAIN consortium/IBV(CSIC)	Carmen Ezpeleta Baquedano et al
Spain/PV-IBV-000778/2020	EPI_ISL_452727	Hospital Universitario Araba. Vitoria-Gasteiz,	SeqCOVID-SPAIN consortium/IBV(CSIC)	Silvia Hernáez Crespo et al
Spain/RI-IBV-99005899/2020	EPI_ISL_537438	Centro de Investigación Biomédica de La Rioja - Hospital San Pedro Logroño	SeqCOVID-SPAIN consortium/IBV(CSIC)	María de Toro et al
Sweden/21-50998/2021	EPI_ISL_1659947	Swedish national genomic surveillance program of SARS-CoV-2	The Public Health Agency of Sweden	Maximilian Riess et al
Sweden/SE00236338/2021	EPI_ISL_1197663	Swedish national genomic surveillance program of SARS-CoV-2	The Public Health Agency of Sweden	Swedish national genomic surveillance program of SARS-CoV-2 et al
Switzerland/BE-ETHZ-431338/2020	EPI_ISL_1004929	Viollier AG	Department of Biosystems Science and Engineering, ETH Zürich	Chaoran Chen et al
Switzerland/BE-ETHZ-571319/2020	EPI_ISL_1659289	Viollier AG	Department of Biosystems Science and Engineering, ETH Zurich	Chaoran Chen et al
Switzerland/BL-ETHZ-410136/2020	EPI_ISL_737664	Viollier AG	Department of Biosystems Science and Engineering, ETH Zürich	Chaoran Chen et al
Switzerland/ZH-ETHZ-461040/2021	EPI_ISL_1003234	Viollier AG	Department of Biosystems Science and Engineering, ETH Zürich	Chaoran Chen et al
USA/AZ-ASPHL-2140/2020	EPI_ISL_2628236	Arizona State Public Health Laboratory	Arizona State Public Health Laboratory	Trung Huynh et al
USA/AZ-ASPHL-3305/2020	EPI_ISL_1016926	Arizona State Public Health Laboratory	Arizona State Public Health Laboratory	Trung Huynh et al
USA/CA-CDC-ASC210054082/2021	EPI_ISL_1836465	Aegis Sciences Corporation	Centers for Disease Control and Prevention Division of Viral Diseases, Pathogen Discovery	Dakota Howard et al
USA/CA-CDPH-2000031968/2021	EPI_ISL_2782894	CDPH VBL	California Department of Public Health	CDPH-COVIDNet et al
USA/CA-CDPH-3000047422/2021	EPI_ISL_2922045	CDPH VBL	California Department of Public Health	CDPH-COVIDNet et al
USA/CA-CHLA-PLM45816782/2020	EPI_ISL_753459	Clinical virology Laboratory, Children's Hospital Los Angeles	Center for Personalized Medicine, Children's Hospital Los Angeles	Gai et al
USA/CA-SEARCH-100990/2020	EPI_ISL_2329369	San Diego County Public Health Laboratory	Andersen lab at Scripps Research	SEARCH Alliance San Diego with Ashleigh Murphy et al
USA/CO-CDC-ASC210039325/2021	EPI_ISL_2599957	Aegis Sciences Corporation	Centers for Disease Control and Prevention Division of Viral Diseases, Pathogen Discovery	Dakota Howard et al
USA/DE-DHSS-B1075852/2021	EPI_ISL_1662672	Delaware Public Health Lab	Delaware Public Health Lab	Rebecca Savage et al
USA/DE-DHSS-F1047475/2021	EPI_ISL_849335	Delaware Public Health Lab	Delaware Public Health Lab	Gregory Hovan et al
USA/DE-DHSS-F917680/2020	EPI_ISL_574586	Delaware Public Health Lab	Delaware Public Health Lab	Gregory Hovan et al
USA/GA-UW-MAYO63/2020	EPI_ISL_501074	Mayo Clinic Laboratories	University of Washington Virology Lab	Pavitra Roychoudhury et al
USA/IA-CDC-ASC210000325/2021	EPI_ISL_1445357	Aegis Sciences Corporation	Centers for Disease Control and Prevention Division of Viral Diseases, Pathogen Discovery	Dakota Howard et al
USA/IL-IDPH-OGL-S-0002416/2020	EPI_ISL_2801303	Illinois Department of Public Health	Gagnon Lab, Southern Illinois University	Keith Gagnon et al
USA/IL-IDPH-WLS-C-001551/2020	EPI_ISL_1494533	Illinois Department of Public Health	Gagnon Lab, Southern Illinois University	Keith Gagnon et al
USA/MI-CDC-STM-000025975/2021	EPI_ISL_1283764	Helix/Illumina	Centers for Disease Control and Prevention Division of Viral Diseases, Pathogen Discovery	Peter W. Cook et al
USA/MI-MDHHS-SC20339/2020	EPI_ISL_450618	Michigan Department of Health and Human Services, Bureau of Laboratories	Michigan Department of Health and Human Services, Bureau of Laboratories	Blankenship HM et al
USA/MN-MDH-146/2020	EPI_ISL_427285	Minnesota Department of Health, Public Health Laboratory	Minnesota Department of Health, Public Health Laboratory	Matt Plumb et al
USA/MN-MDH-4339/2020	EPI_ISL_1423516	Minnesota Department of Health, Public Health Laboratory	Minnesota Department of Health, Public Health Laboratory	Alexandra Lorentz et al
USA/MO-MSPHL-000503/2020	EPI_ISL_1392863	Missouri State Public Health Laboratory	Missouri State Public Health Laboratory	Matthew Sinn et al
USA/ND-NDDH-0010/2020	EPI_ISL_812242	North Dakota Department of Health, Public Health Laboratory	North Dakota Department of Health, Public Health Laboratory	Lisa Wingerter et al
USA/ND-NDDH-02686/2021	EPI_ISL_2920134	North Dakota Department of Health, Public Health Laboratory	North Dakota Department of Health, Public Health Laboratory	Lisa Wingerter et al
USA/NJ-CDC-ASC210023302/2021	EPI_ISL_1685810	Aegis Sciences Corporation	Centers for Disease Control and Prevention Division of Viral Diseases, Pathogen Discovery	Dakota Howard et al
USA/NMDOH-2021041096/2021	EPI_ISL_979431	New Mexico Department of Health Scientific Laboratory	New Mexico Department of Health Scientific Laboratory	Ellie Johnson et al
USA/NY-CDC-ASC210075817/2021	EPI_ISL_2041163	Aegis Sciences Corporation	Centers for Disease Control and Prevention Division of Viral Diseases, Pathogen Discovery	Dakota Howard et al
USA/NY-NYCPHL-000499/2020	EPI_ISL_631960	Flushing Hospital Medical Center	New York City Public Health Laboratory	Jade Wang et al
USA/NY-PRL-2021_03_15_01E19/2021	EPI_ISL_1306840	Pandemic Response Lab - NYC	Pandemic Response Lab, R&D	Henry Lee et al
USA/NY-Wadsworth-21012287-01/2021	EPI_ISL_1226898	NORTHWELL HEALTH LABORATORIES	Wadsworth Center, New York State Department of Health	Kirsten St. George et al
USA/OH-21AM-097CO03947/2021	EPI_ISL_2341347	The Ohio State University Applied Microbiology Services Laboratory	The Ohio State University Applied Microbiology Services Laboratory	Seth A. Faith PhD et al
USA/OH-PLMI-HNYM7-00051/2021	EPI_ISL_1575409	Pathology and Laboratory Medicine Institute, Cleveland Clinic, Ohio, USA	Pathology and Laboratory Medicine Institute, Cleveland Clinic, Ohio, USA	Joy Nakitandwe et al
USA/PA-CDC-STM-A100405/2021	EPI_ISL_850751	Helix / Illumina	Genomics and Discovery, Respiratory Viruses Branch, Division of Viral Diseases, Centers for Disease Control and Prevention	Peter W. Cook et al
USA/PA-MGEL-01733/2021	EPI_ISL_2775713	UPMC Clinical Microbiology Laboratory	Microbial Genome Sequencing Center; Microbial Genomic Epidemiology Laboratory, University of Pittsburgh	Lee H. Harrison et al
USA/TX-DSHS-1022/2020	EPI_ISL_644176	Texas Department of State Health Services	Texas Department of State Health Services	Rashmi Tuladhar et al
USA/TX-HMH-MCoV-15935/2020	EPI_ISL_785619	Houston Methodist Hospital	Houston Methodist Hospital	S. Wesley Long et al
USA/TX-HMH-MCoV-15995/2020	EPI_ISL_785679	Houston Methodist Hospital	Houston Methodist Hospital	S. Wesley Long et al
USA/TX-HMH-MCoV-17918/2020	EPI_ISL_1203629	Houston Methodist Hospital	Houston Methodist Hospital	S. Wesley Long et al
USA/TX-HMH-MCoV-25225/2021	EPI_ISL_1079850	Houston Methodist Hospital	Houston Methodist Hospital	S. Wesley Long et al
USA/TX-HMH-MCoV-25982/2021	EPI_ISL_1235762	Houston Methodist Hospital	Houston Methodist Hospital	S. Wesley Long et al
USA/UT-03739/2020	EPI_ISL_509580	Utah Public Health Laboratory	Utah Public Health Laboratory	Heidi Butz et al
USA/UT-UPHL-2105546542/2021	EPI_ISL_2292423	Utah Public Health Laboratory	Utah Public Health Laboratory	Erin L. Young et al
USA/VA-DCLS-0095/2020	EPI_ISL_434590	Virginia DCLS	Virginia DCLS	Virginia DCLS et al
USA/WA-OHSU-0444/2020	EPI_ISL_526087	OHSU Lab Services Molecular Microbiology Lab	Ginkgo Bioworks Clinical Laboratory	Brendan L. O'Connell et al
USA/WA-S857/2020	EPI_ISL_463347	Washington State Department of Health	Seattle Flu Study	Chu et al
USA/WA-UW-10027/2020	EPI_ISL_461450	UW Virology Lab	UW Virology Lab	Pavitra Roychoudhury et al
USA/WA-UW-10028/2020	EPI_ISL_461451	UW Virology Lab	UW Virology Lab	Pavitra Roychoudhury et al
USA/WA-UW-10029/2020	EPI_ISL_461452	UW Virology Lab	UW Virology Lab	Pavitra Roychoudhury et al
USA/WA-UW-10030/2020	EPI_ISL_511852	UW Virology Lab	UW Virology Lab	Pavitra Roychoudhury et al
USA/WA-UW-10031/2020	EPI_ISL_461453	UW Virology Lab	UW Virology Lab	Pavitra Roychoudhury et al
USA/WA-UW-10034/2020	EPI_ISL_511853	UW Virology Lab	UW Virology Lab	Pavitra Roychoudhury et al
USA/WA-UW-10036/2020	EPI_ISL_461454	UW Virology Lab	UW Virology Lab	Pavitra Roychoudhury et al
USA/WA-UW-10038/2020	EPI_ISL_511854	UW Virology Lab	UW Virology Lab	Pavitra Roychoudhury et al
USA/WA-UW-10039/2020	EPI_ISL_461455	UW Virology Lab	UW Virology Lab	Pavitra Roychoudhury et al
USA/WA-UW-10040/2020	EPI_ISL_461456	UW Virology Lab	UW Virology Lab	Pavitra Roychoudhury et al
USA/WA-UW-10042/2020	EPI_ISL_461457	UW Virology Lab	UW Virology Lab	Pavitra Roychoudhury et al
USA/WA-UW-10088/2020	EPI_ISL_461458	UW Virology Lab	UW Virology Lab	Pavitra Roychoudhury et al
USA/WA-UW-10089/2020	EPI_ISL_461459	UW Virology Lab	UW Virology Lab	Pavitra Roychoudhury et al
USA/WA-UW-10090/2020	EPI_ISL_461460	UW Virology Lab	UW Virology Lab	Pavitra Roychoudhury et al
USA/WA-UW-10091/2020	EPI_ISL_461461	UW Virology Lab	UW Virology Lab	Pavitra Roychoudhury et al
USA/WA-UW-10093/2020	EPI_ISL_461462	UW Virology Lab	UW Virology Lab	Pavitra Roychoudhury et al
USA/WA-UW-10094/2020	EPI_ISL_461463	UW Virology Lab	UW Virology Lab	Pavitra Roychoudhury et al
USA/WA-UW-10101/2020	EPI_ISL_511855	UW Virology Lab	UW Virology Lab	Pavitra Roychoudhury et al
USA/WA-UW-10102/2020	EPI_ISL_461464	UW Virology Lab	UW Virology Lab	Pavitra Roychoudhury et al
USA/WA-UW-10105/2020	EPI_ISL_511856	UW Virology Lab	UW Virology Lab	Pavitra Roychoudhury et al
USA/WA-UW-10106/2020	EPI_ISL_461465	UW Virology Lab	UW Virology Lab	Pavitra Roychoudhury et al
USA/WA-UW-10107/2020	EPI_ISL_461466	UW Virology Lab	UW Virology Lab	Pavitra Roychoudhury et al
USA/WA-UW-10108/2020	EPI_ISL_461467	UW Virology Lab	UW Virology Lab	Pavitra Roychoudhury et al
USA/WA-UW-10110/2020	EPI_ISL_570268	UW Virology Lab	UW Virology Lab	Pavitra Roychoudhury et al
USA/WA-UW-10113/2020	EPI_ISL_511857	UW Virology Lab	UW Virology Lab	Pavitra Roychoudhury et al
USA/WA-UW-10114/2020	EPI_ISL_461468	UW Virology Lab	UW Virology Lab	Pavitra Roychoudhury et al
USA/WA-UW-10115/2020	EPI_ISL_511858	UW Virology Lab	UW Virology Lab	Pavitra Roychoudhury et al
USA/WA-UW-10116/2020	EPI_ISL_512086	UW Virology lab	UW Virology lab	Pavitra Roychoudhury et al
USA/WA-UW-10117/2020	EPI_ISL_461469	UW Virology Lab	UW Virology Lab	Pavitra Roychoudhury et al
USA/WA-UW-10118/2020	EPI_ISL_461470	UW Virology Lab	UW Virology Lab	Pavitra Roychoudhury et al
USA/WA-UW-10124/2020	EPI_ISL_511859	UW Virology Lab	UW Virology Lab	Pavitra Roychoudhury et al
USA/WA-UW-10126/2020	EPI_ISL_511860	UW Virology Lab	UW Virology Lab	Pavitra Roychoudhury et al
USA/WA-UW-10127/2020	EPI_ISL_461471	UW Virology Lab	UW Virology Lab	Pavitra Roychoudhury et al
USA/WA-UW-10128/2020	EPI_ISL_461472	UW Virology Lab	UW Virology Lab	Pavitra Roychoudhury et al
USA/WA-UW-10129/2020	EPI_ISL_461473	UW Virology Lab	UW Virology Lab	Pavitra Roychoudhury et al
USA/WA-UW-10130/2020	EPI_ISL_461474	UW Virology Lab	UW Virology Lab	Pavitra Roychoudhury et al
USA/WA-UW-10131/2020	EPI_ISL_461475	UW Virology Lab	UW Virology Lab	Pavitra Roychoudhury et al
USA/WA-UW-10133/2020	EPI_ISL_511861	UW Virology Lab	UW Virology Lab	Pavitra Roychoudhury et al
USA/WA-UW-10136/2020	EPI_ISL_461476	UW Virology Lab	UW Virology Lab	Pavitra Roychoudhury et al
USA/WA-UW-10138/2020	EPI_ISL_461477	UW Virology Lab	UW Virology Lab	Pavitra Roychoudhury et al
USA/WA-UW-10163/2020	EPI_ISL_570271	UW Virology Lab	UW Virology Lab	Pavitra Roychoudhury et al
USA/WA-UW-10231/2020	EPI_ISL_570284	UW Virology Lab	UW Virology Lab	Pavitra Roychoudhury et al
USA/WA-UW-10403/2020	EPI_ISL_570303	UW Virology Lab	UW Virology Lab	Pavitra Roychoudhury et al
USA/WA-UW-10420/2020	EPI_ISL_501089	University of Washington Virology Lab	University of Washington Virology Lab	Pavitra Roychoudhury et al
USA/WA-UW-10510/2020	EPI_ISL_570325	UW Virology Lab	UW Virology Lab	Pavitra Roychoudhury et al
USA/WA-UW-10512/2020	EPI_ISL_570327	UW Virology Lab	UW Virology Lab	Pavitra Roychoudhury et al
USA/WA-UW-10521/2020	EPI_ISL_570328	UW Virology Lab	UW Virology Lab	Pavitra Roychoudhury et al
USA/WA-UW-10612/2020	EPI_ISL_570337	UW Virology Lab	UW Virology Lab	Pavitra Roychoudhury et al
USA/WA-UW-10613/2020	EPI_ISL_501091	University of Washington Virology Lab	University of Washington Virology Lab	Pavitra Roychoudhury et al
USA/WA-UW-10652/2020	EPI_ISL_570340	UW Virology Lab	UW Virology Lab	Pavitra Roychoudhury et al
USA/WA-UW-10653/2020	EPI_ISL_570341	UW Virology Lab	UW Virology Lab	Pavitra Roychoudhury et al
USA/WA-UW-11401/2020	EPI_ISL_570403	UW Virology Lab	UW Virology Lab	Pavitra Roychoudhury et al
USA/WA-UW-11633/2020	EPI_ISL_570450	UW Virology Lab	UW Virology Lab	Pavitra Roychoudhury et al
USA/WA-UW-11823/2020	EPI_ISL_570474	UW Virology Lab	UW Virology Lab	Pavitra Roychoudhury et al
USA/WA-UW-12167/2020	EPI_ISL_570499	UW Virology Lab	UW Virology Lab	Pavitra Roychoudhury et al
USA/WA-UW-12173/2020	EPI_ISL_570501	UW Virology Lab	UW Virology Lab	Pavitra Roychoudhury et al
USA/WA-UW-12367/2020	EPI_ISL_570517	UW Virology Lab	UW Virology Lab	Pavitra Roychoudhury et al
USA/WA-UW-12437/2020	EPI_ISL_570533	UW Virology Lab	UW Virology Lab	Pavitra Roychoudhury et al
USA/WA-UW-12593/2020	EPI_ISL_570869	UW Virology Lab	UW Virology Lab	Pavitra Roychoudhury et al
USA/WA-UW-1300/2020	EPI_ISL_422984	UW Virology Lab	UW Virology Lab	Pavitra Roychoudhury et al
USA/WA-UW-13070/2020	EPI_ISL_570946	UW Virology Lab	UW Virology Lab	Pavitra Roychoudhury et al
USA/WA-UW-13110/2020	EPI_ISL_570955	UW Virology Lab	UW Virology Lab	Pavitra Roychoudhury et al
USA/WA-UW-68571/2021	EPI_ISL_1523845	UW Virology Lab	UW Virology Lab	Pavitra Roychoudhury et al
USA/WA-UW-6990/2020	EPI_ISL_570156	UW Virology Lab	UW Virology Lab	Pavitra Roychoudhury et al
USA/WA-UW-8418/2020	EPI_ISL_570205	UW Virology Lab	UW Virology Lab	Pavitra Roychoudhury et al
USA/WA-UW-8686/2020	EPI_ISL_501155	University of Washington Virology Lab	University of Washington Virology Lab	Pavitra Roychoudhury et al
USA/WA-UW-9014/2020	EPI_ISL_570225	UW Virology Lab	UW Virology Lab	Pavitra Roychoudhury et al
USA/WA-UW-9210/2020	EPI_ISL_570231	UW Virology Lab	UW Virology Lab	Pavitra Roychoudhury et al
USA/WA-UW-9233/2020	EPI_ISL_570237	UW Virology Lab	UW Virology Lab	Pavitra Roychoudhury et al
USA/WA-UW-9291/2020	EPI_ISL_501159	University of Washington Virology Lab	University of Washington Virology Lab	Pavitra Roychoudhury et al
USA/WA-UW-9551/2020	EPI_ISL_501161	University of Washington Virology Lab	University of Washington Virology Lab	Pavitra Roychoudhury et al
USA/WA-UW-9600/2020	EPI_ISL_570267	UW Virology Lab	UW Virology Lab	Pavitra Roychoudhury et al
USA/WA-UW-9798/2020	EPI_ISL_501163	University of Washington Virology Lab	University of Washington Virology Lab	Pavitra Roychoudhury et al
USA/WA-UW205/2020	EPI_ISL_417354	UW Virology Lab	UW Virology Lab	Pavitra Roychoudhury et al
Wales/PHWC-486BA3/2020	EPI_ISL_639114	Wales Specialist Virology Centre Sequencing lab: Pathogen Genomics Unit	COVID-19 Genomics UK (COG-UK) Consortium	Catherine Moore et al
Wales/PHWC-4A8130/2020	EPI_ISL_814580	Wales Specialist Virology Centre Sequencing lab: Pathogen Genomics Unit	COVID-19 Genomics UK (COG-UK) Consortium	Catherine Moore et al
Wales/PHWC-4AB48F/2020	EPI_ISL_823402	Wales Specialist Virology Centre Sequencing lab: Pathogen Genomics Unit	COVID-19 Genomics UK (COG-UK) Consortium	Catherine Moore et al
Wales/PHWC-4B026F/2020	EPI_ISL_822783	Wales Specialist Virology Centre Sequencing lab: Pathogen Genomics Unit	COVID-19 Genomics UK (COG-UK) Consortium	Catherine Moore et al
Wales/PHWC-PYD6CK/2021	EPI_ISL_1730615	Originating lab: Wales Specialist Virology Centre Sequencing lab: Pathogen Genomics Unit	Public Health Wales Microbiology Cardiff Wales Specialist Virology Centre	Catherine Moore et al
Wales/QEUH-B3FCBE/2020	EPI_ISL_710886	Lighthouse Lab in Glasgow	Wellcome Sanger Institute for the COVID-19 Genomics UK (COG-UK) Consortium	Harper VanSteenhouse et al
Zambia/ZMB-33474/2020	EPI_ISL_2803369	University of Zambia, School of Veterinary Medicine	UNZAVET and PATH	Mulenga Mwenda-Chimfwembe et al
